# MOTL: enhancing multi-omics matrix factorization with transfer learning

**DOI:** 10.1101/2024.03.22.586210

**Authors:** David P. Hirst, Morgane Térézol, Laura Cantini, Paul Villoutreix, Matthieu Vignes, Anaïs Baudot

**Affiliations:** Aix Marseille Univ, INSERM, MMG, Centuri, Marseille, France; Institut Pasteur, Université Paris Cité, CNRS UMR 3738, Machine Learning for Integrative Genomics Group, F-75015 Paris, France; School of Mathematical and Computational Sciences, College of Science, Massey University, Palmerston North, New Zealand; CNRS, Marseille, France; Barcelona Supercomputing Center, Barcelona, Spain

**Keywords:** Matrix Factorization, Dimensionality Reduction, Multi-Omics, Data Integration, Transfer Learning, MOFA

## Abstract

Joint matrix factorization is popular for extracting lower dimensional representations of multi-omics data but loses effectiveness with limited samples. Addressing this limitation, we introduce MOTL (Multi-Omics Transfer Learning), a framework that enhances MOFA (Multi-Omics Factor Analysis) by inferring latent factors for small multi-omics target datasets with respect to those inferred from a large heterogeneous learning dataset. We evaluated MOTL by designing simulated and real data protocols and demonstrated that MOTL improves the factorization of limited-sample multi-omics datasets when compared to factorization without transfer learning. When applied to actual glioblastoma samples, MOTL enhanced delineation of cancer status and subtype.
