## Supplementary table 2 for "MOTL: enhancing multi-omics matrix factorization with transfer learning"

LAML_PAAD
	Factor	mRNA	miRNA	DNAme
	Factor1	75.5200497425289	56.1671611912532	62.125296563733
	Factor2	0.291561596011891	0.342087643410705	6.50341995981831
	Factor3	2.19519903928062	2.25551247123802	2.63773556736489
	Factor4	1.1580765553953	0.902964083712676	4.1245258722454
	Factor5	1.33886950127066	1.15446822111541	0.43290959667136
	Factor6	0.863478523637751	0.728751076726086	1.16928854461705
LAML_SKCM
	Factor	mRNA	miRNA	DNAme
	Factor1	50.2171624595522	27.6375987149691	40.4664834299082
	Factor2	0.633801925406308	0.496432278730685	12.7221508994397
	Factor3	3.90472567013759	2.08998588116488	4.32373072657127
	Factor4	2.63469080614001	3.71263870434185	1.59746896263897
	Factor5	2.17220504927875	1.48013315537987	3.48125091858557
	Factor6	0.148348609791316	5.61447810329842	0.132273332886435
	Factor7	1.55428828310313	3.11965500715355	0.172664972720071
	Factor8	1.60180358960971	2.44500408556437	0.640191757380582
	Factor9	2.97707951368674	1.3592006532682	0.080321145131623
	Factor10	2.49042868867654	0.738707633763502	0.111482588697898
	Factor11	0.818097433325171	0.524624227124648	1.26252707160078
	Factor12	1.50174536708264	0.694764233974843	0.173208080742737
PAAD_SKCM
	Factor	mRNA	miRNA	DNAme	SNV
	Factor1	6.32177739046114E-05	0.000319436425256	0.000123345564407	99.1160042746983
	Factor2	35.6270396777506	31.5453077321511	27.4291238246883	0.01226760565074
	Factor3	0.958867188357837	0.493289630239369	16.3233446793933	3.75090714044291E-07
	Factor4	1.15588050278157	1.18587424412537	11.3425847345947	-4.56611592980494E-07
	Factor5	3.29978990271212	2.76773757587482	1.68279832535568	3.4330128695359E-05
	Factor6	3.04828210287019	1.37941687832233	2.96866570816972	2.06240063915786E-06
	Factor7	5.0666367276139	1.6114796028084	0.102939889744447	5.80549797124519E-07
	Factor8	0.248336631860113	5.88918089493393	0.150515797004891	9.04005670321339E-07
	Factor9	2.24337460076649	3.24364839089936	0.512536667803631	1.20456264962598E-06
	Factor10	2.09728982880629	1.49034188868772	0.719945944447975	9.8094834255491E-05
	Factor11	3.86257889056779	0.346167381682572	0.00490917450533	6.36061647796282E-07
	Factor12	1.51124963525311	2.06759984460949	0.132324790974625	6.26652141288986E-07
	Factor13	0.833196341976783	0.564518321438978	1.57466748966233	1.13249579714036E-06
	Factor14	1.64103399476326	0.897109310020183	0.420801792442749	9.58486179314377E-07
	Factor15	1.56190071081339	0.504526469468114	0.360726863181959	3.01292457649538E-07
	Factor16	1.41002961918575	0.65783917371528	0.258644334300406	1.00330744823296E-06
	Factor17	0.372920166278379	0.24173337990171	1.06906344974762	1.05030473207535E-06
LAML_PAAD_SKCM
	Factor	mRNA	miRNA	DNAme
	Factor1	26.7468096314511	20.5626532417404	40.2925232756085
	Factor2	29.2497900129674	21.5199184491368	8.270696136685
	Factor3	0.58625181725821	0.629236594395199	10.3034879535588
	Factor4	3.88185506354789	2.27433184972752	1.51933219377305
	Factor5	1.21619223815883	0.970596774712973	3.21190631341268
	Factor6	2.31512593085035	2.09013891032281	0.884054414289437
	Factor7	0.110531029622118	3.96057237316001	0.101544382276042
	Factor8	2.59816884974133	1.06336498456705	0.125819876778699
	Factor9	1.73952176845132	1.37642063931508	0.378817237957885
	Factor10	0.931521903854837	1.11384497456245	0.419909121991402
	Factor11	0.55333627782429	0.540656182271293	1.10127653546741
	Factor12	0.82055111027467	1.12677348478942	0.150118542644417
	Factor13	0.393708924023639	0.361261416690972	1.22076921774963
